# Chromosome-Scale, Telomere-to-Telomere Assembly of Winged Bean (*Psophocarpus tetragonolobus* (L.) DC.) Genome Reveals Lipid Biosynthetic Hotspots and Gene Family Dynamics

**DOI:** 10.1101/2025.08.04.668583

**Authors:** Kishor U. Tribhuvan, Nikhil Kumar Singh, Binay Kumar Singh, Avinash Pandey, Sudhir Kumar, Sujit Kumar Bishi, K. K Kanaka, Tanmaya Kumar Sahu, A. Pattanayak, Vijai Pal Bhadana, Sujay Rakshit

**Author notes:** Present Address: ICAR- Central Institute for Cotton Research, Nagpur (441108), Maharashtra, India. Present Address: ICAR-Indian Institute of Wheat and Barley Research, Karnal (132001), Haryana, India. Authors Contributed equally (Kishor U. Tribhuvan, Nikhil Kumar Singh).

## Abstract

Winged bean (*Psophocarpus tetragonolobus*) is a nutritionally rich but cytologically and genomically underexplored legume with potential for climate-resilient agriculture. We report a telomere-to-telomere, chromosome-scale genome assembly (∼697.69 Mb; N50 = 85.98 Mb; ∼98.25% of the cytometric estimate) of the cultivar AKWB1 using a combination of PacBio HiFi, Illumina, BioNano, and Hi-C technologies. Cytogenetics revealed a diploid karyotype (2n = 18) with exclusively metacentric chromosomes, establishing the first chromosomal ideotype map for the species. The high-quality assembly anchors 98.28% of bases to nine pseudochromosomes and includes 53,745 annotated protein-coding genes, with 97.6% BUSCO completeness. Repeat elements comprise ∼60% of the genome, dominated by LINEs, LTRs, and DNA transposons. KEGG and GO annotations reveal diverse biosynthetic capabilities across metabolic and stress-response pathways. Comparative genomics with nine legumes demonstrates conserved chromosomal synteny with *Glycine max*, absence of recent whole-genome duplication, and a contraction-dominated gene family history. Lipid metabolism analysis identified 750+ genes across 12 KEGG pathways, including fatty acid biosynthesis, elongation, and triacylglycerol assembly. Chromosomes 2, 3, and 5 showed enrichment of lipid biosynthetic loci, suggesting evolutionary hotspots. This reference genome positions *P. tetragonolobus* as a valuable model for studying genome evolution and engineering underutilized legumes for oil yield, protein enrichment, and climate adaptability.
