## Supplementary table S8 for "Chromosome-Scale, Telomere-to-Telomere Assembly of Winged Bean (*Psophocarpus tetragonolobus* (L.) DC.) Genome Reveals Lipid Biosynthetic Hotspots and Gene Family Dynamics"

### Sheet: KEGG_Pathways_edited
Supplementary Table S8: Genes count associated with all the pathways form KEGG
GeneCount	PathwayName
2998	Metabolic pathways
1759	Biosynthesis of secondary metabolites
1130	Biosynthesis of Lipids
1183	Purine metabolism
1071	Thiamine metabolism
773	Microbial metabolism in diverse environments
485	Starch and sucrose metabolism
332	Pentose and glucuronate interconversions
289	Amino sugar and nucleotide sugar metabolism
266	Glycolysis / Gluconeogenesis
219	Galactose metabolism
218	Cysteine and methionine metabolism
212	Glycerolipid metabolism
207	Pyruvate metabolism
199	Valine, leucine and isoleucine degradation
190	Inositol phosphate metabolism
189	Glycerophospholipid metabolism
188	Oxidative phosphorylation
184	Phenylpropanoid biosynthesis
182	Glycine, serine and threonine metabolism
181	Drug metabolism - cytochrome P450
178	beta-Alanine metabolism
174	Metabolism of xenobiotics by cytochrome P450
172	Propanoate metabolism
158	Pyrimidine metabolism
155	Tyrosine metabolism
153	Fructose and mannose metabolism
151	Drug metabolism - other enzymes
140	Fatty acid degradation
131	Phenylalanine metabolism
130	Ascorbate and aldarate metabolism
125	alpha-Linolenic acid metabolism
124	Arginine and proline metabolism
124	Methane metabolism
120	Glutathione metabolism
116	Folate biosynthesis
113	Porphyrin metabolism
112	Alanine, aspartate and glutamate metabolism
109	Sphingolipid metabolism
107	Glyoxylate and dicarboxylate metabolism
103	Other glycan degradation
103	Carbon fixation by Calvin cycle
102	Pantothenate and CoA biosynthesis
101	Flavonoid biosynthesis
96	Carotenoid biosynthesis
94	Phenylalanine, tyrosine and tryptophan biosynthesis
93	Aminoacyl-tRNA biosynthesis
91	One carbon pool by folate
89	Pentose phosphate pathway
84	Nitrogen metabolism
83	Tryptophan metabolism
83	Tropane, piperidine and pyridine alkaloid biosynthesis
81	Isoquinoline alkaloid biosynthesis
80	Riboflavin metabolism
79	Cyanoamino acid metabolism
77	Other carbon fixation pathways
75	Chloroalkane and chloroalkene degradation
74	Terpenoid backbone biosynthesis
71	Histidine metabolism
70	Lysine degradation
67	Citrate cycle (TCA cycle)
67	Retinol metabolism
67	Biosynthesis of various plant secondary metabolites
66	Arginine biosynthesis
64	Butanoate metabolism
63	Fatty acid elongation
60	Biosynthesis of various nucleotide sugars
60	Sulfur metabolism
59	Biosynthesis of unsaturated fatty acids
58	Arachidonic acid metabolism
57	Cutin, suberine and wax biosynthesis
57	N-Glycan biosynthesis
57	Glycosaminoglycan degradation
56	Fatty acid biosynthesis
53	Photosynthesis
53	Nicotinate and nicotinamide metabolism
53	Diterpenoid biosynthesis
52	Degradation of flavonoids
49	Ether lipid metabolism
48	Streptomycin biosynthesis
47	Ubiquinone and other terpenoid-quinone biosynthesis
47	Steroid hormone biosynthesis
45	Selenocompound metabolism
45	Glycosphingolipid biosynthesis - ganglio series
44	Steroid biosynthesis
40	Glycosaminoglycan biosynthesis - heparan sulfate / heparin
38	Valine, leucine and isoleucine biosynthesis
38	Various types of N-glycan biosynthesis
37	D-Amino acid metabolism
37	Nitrogen cycle
36	Lipoic acid metabolism
36	Stilbenoid, diarylheptanoid and gingerol biosynthesis
35	Naphthalene degradation
33	Benzoate degradation
33	Biotin metabolism
33	Flavone and flavonol biosynthesis
28	Pinene, camphor and geraniol degradation
28	Zeatin biosynthesis
27	Glycosphingolipid biosynthesis - globo and isoglobo series
24	Taurine and hypotaurine metabolism
24	Neomycin, kanamycin and gentamicin biosynthesis
24	Limonene degradation
24	Insect hormone biosynthesis
23	Steroid degradation
22	Isoflavonoid biosynthesis
21	Lysine biosynthesis
20	Sulfur cycle
19	Glycosaminoglycan biosynthesis - chondroitin sulfate / dermatan sulfate
19	Caprolactam degradation
18	Novobiocin biosynthesis
17	Aminobenzoate degradation
16	Styrene degradation
15	Carbapenem biosynthesis
15	Linoleic acid metabolism
14	Monobactam biosynthesis
12	Mycolic acid biosynthesis
12	Vitamin B6 metabolism
12	Indole alkaloid biosynthesis
11	Glucosinolate biosynthesis
10	Penicillin and cephalosporin biosynthesis
10	C5-Branched dibasic acid metabolism
10	Biosynthesis of various other secondary metabolites
9	Glycosphingolipid biosynthesis - lacto and neolacto series
8	Aflatoxin biosynthesis
8	Phosphonate and phosphinate metabolism
8	Other types of O-glycan biosynthesis
8	Polyketide sugar unit biosynthesis
8	Lipopolysaccharide biosynthesis
8	Teichoic acid biosynthesis
8	Glycosylphosphatidylinositol (GPI)-anchor biosynthesis
8	Ethylbenzene degradation
7	Phenazine biosynthesis
7	Mannose type O-glycan biosynthesis
7	Peptidoglycan biosynthesis
7	Sesquiterpenoid and triterpenoid biosynthesis
7	Biosynthesis of various antibiotics
5	Acarbose and validamycin biosynthesis
5	Monoterpenoid biosynthesis
5	Biosynthesis of vancomycin group antibiotics
3	Chlorocyclohexane and chlorobenzene degradation
3	Atrazine degradation
2	Fluorobenzoate degradation
2	Dioxin degradation
2	Toluene degradation
2	Polycyclic aromatic hydrocarbon degradation
2	Betalain biosynthesis
2	Biosynthesis of ansamycins
2	Biosynthesis of siderophore group nonribosomal peptides
1	Caffeine metabolism
1	Mucin type O-glycan biosynthesis
1	Brassinosteroid biosynthesis
